# Chemically-defined induction of a primitive endoderm and epiblast-like niche supports post-implantation progression from blastoids

**DOI:** 10.1101/510396

**Authors:** Erik J. Vrij, Yvonne S. Scholte op Reimer, Javier Frias Aldeguer, Isabel Misteli Guerreiro, Jop Kind, Bon-Kyoung Koo, Clemens A. van Blitterswijk, Nicolas C. Rivron

**Author notes:** Correspondence should be addressed to: Nicolas Rivron -, Erik Vrij.

## Abstract

The early mammalian conceptus (blastocyst) contains two supporting extraembryonic tissues - the trophectoderm and the primitive endoderm (PrE) - that encase and guide the epiblast (Epi) to eventually form the all body. Modifications of the conceptus exposed key genes regulating these tissues co-development. However, the combinations of signalling pathways underlying the interplay of PrE and Epi remains elusive. Stem cell-based models including embryoid bodies and blastoids can be generated in large numbers and subjected to high-content screens. Here, we use combinatorial screens of proteins, GPCR ligands and small molecules to rapidly (72 hours) and efficiently (80%) guide embryoid bodies to form a three-dimensional PrE-/Epiblast-like niche in chemically-defined conditions (gel-free, serum-free). This bipotent niche spontaneously progresses, without growth factors, to form a pro-amniotic cavity surrounded by a polarized Epi covered with parietal and visceral endoderm-like cells. In blastoids, these molecules enhance the ratio and number of Gata6+/Nanog+ cells and promote the survival, expansion and morphogenesis of a post-implantation-like Epi *in vitro*. Altogether, modelling early development in chemically-defined conditions delineates the pathways sufficient to form a functional PrE/Epiblast niche that fuels post-implantation development.
