## Supplementary table 1 for "Chemically-defined induction of a primitive endoderm and epiblast-like niche supports post-implantation progression from blastoids"

### Sheet: Titration of soluble factors
	Soluble factors	Supplier/Catalog nr	Serial dilutions							[C]
	FGF/MAPK
	FGF4	RnD systems 5846-F4-025	0	6.25	25	100	400			ng/ml
	Sodium (Ortho)Vanadate	Sigma Aldrich S6508	0	2.5	5	10	20	40		nM
	PD0325901	AxonMed 1408	0	1	10	1000				nM
	PD98059	Sigma P215	0	1	5	25				µM
	TGF-β/Activin (smad2/3)
	Activin A	Bio-techne 338-AC-010	0	10	100	500				ng/ml
	TGF-β1	Peprotech 100-21-B	0	1	10	100				ng/ml
	A83-01	Tocris 2939	0	10	100	1000				nM
	Nodal	R&D systems 1315-ND-025	0	100	500	2500				ng/ml
	SB431542	Tocris 1614	0	1	3.33	10				µM
	Retinoids
	Retinoic acid	Sigma R2625	0	1	10	100	1000			nM
	cAMP/PKA
	DL-Epinephrine HCl (DL-Adrenaline)	Sigma E4642	0	5	20	80	200			µM
	8Br-cAMP	Biolog B007-50E	0	5	20	80	200	800	3200	µM
	Stat/gp130
	SC144	R&D systems 4963 /10	0	0.4	2	10				µM
	IL6	Peprotech 216-16	0	30	100	300	1000			ng/ml
	IL11	Peprotech 220-11	0	30	1000	300	1000			ng/ml
	Lif	Merck Millipore ESG1106	0	1	10	100				ng/ml
	TGF-β/BMP (smad1/5/8)
	BMP4	Peprotech 315-27	0	2	10	50				ng/ml
	BMP7	R&D systems 5666-BP-010	0	2	10	50	250			ng/ml
	LDN 193189	Tocris 6053	0	100	200	400	800			nM
	ML347	Selleckchem S7148	0	166	500	1500				nM
	Noggin	Peprotech 250-38	0	100	300	900				ng/ml
	Wnt/β-catenin
	CHIR99021 (Chir)	AxonMed 1386	0	1	3	6	10			µM
	IWP2	Selleckchem S7085	0	1	2	4				µM
	XAV-939	Selleckchem S1180	0	0.333	1	3.33				µM
